# Sound–shape correspondences in macaques reveal evolutionary roots of sound symbolism

**DOI:** 10.64898/2026.07.31.741992

**Authors:** Maria Loconsole, Chunyun Xue, Elias Garcia-Pelegrin

## Abstract

Humans reliably associate certain speech-like sounds with visual shapes, most notably in the Bouba–Kiki Effect, where rounded and spiky shapes are matched with the sounds Bouba and Kiki, respectively. Although often linked to language and culture, evidence from preverbal infants and domestic chickens suggests that sound–shape correspondences may reflect an experience-independent perceptual bias. However, studies on great apes failed to detect such bias, leaving open the question on its phylogenetic origin. Using a free-choice task, we showed the Bouba-Kiki effect in nine macaques, thus suggesting that such correspondences represent a conserved feature of vertebrate perception that may have provided a scaffold for the later emergence of symbolic communication systems in our species.
