## Supplementary material for "Sound–shape correspondences in macaques reveal evolutionary roots of sound symbolism": Dataset

### Sheet: legend
Sound–shape correspondences in macaques reveal evolutionary roots of sound symbolism
Maria Loconsole, Chunyun Xue, and Elias Garcia-Pelegrin
Correspondence to: maria.loconsole@unipd.it; egarpel@nus.edu.sg
Supplementary material: dataset generated during the study.
Variable	Description
Subj	Name of each participant
Sex	Sex (Male/Female) of each participant
Trial	Testing trials, from 1 to 24
Pos_round	Position (left or right) of the stimulus depicting the round shape with respect to the monkey's perspective
Sound	Auditory stimulus ('Bouba', or 'Kiki') played in the background during each trial
Choice_shape	Shape (round, or spiky) depicted on the panel chosen by the monkey
Cross_perf	Congruency of the choice with respect to humans (1 = same as humans; 0 different than humans)

### Sheet: dataset
Subj	Sex	Trial	Pos_round	Sound	Choice_shape	Cross_perf	Notes
Fred	Male	1	Left	Bouba	Round	1
Fred	Male	2	Right	Bouba	Round	1
Fred	Male	3	Left	Kiki	Spiky	1
Fred	Male	4	Right	Kiki	Spiky	1
Fred	Male	5	Right	Bouba	Round	1
Fred	Male	6	Right	Kiki	Spiky	1
Fred	Male	7	Left	Bouba	Round	1
Fred	Male	8	Right	Kiki	Spiky	1
Fred	Male	9	Left	Kiki	Spiky	1
Fred	Male	10	Right	Bouba	Round	1
Fred	Male	11	Right	Kiki	Spiky	1
Fred	Male	12	Left	Bouba	Spiky	0
Fred	Male	13	Right	Bouba	Round	1
Fred	Male	14	Left	Bouba	Round	1
Fred	Male	15	Left	Kiki	Spiky	1
Fred	Male	16	Right	Bouba	Round	1
Fred	Male	17	Right	Kiki	Spiky	1
Fred	Male	18	Left	Kiki	Round	0
Fred	Male	19	Right	Bouba	Round	1
Fred	Male	20	Right	Kiki	Spiky	1
Fred	Male	21	Left	Bouba	Spiky	0
Fred	Male	22	Left	Kiki	Spiky	1
Fred	Male	23	Right	Kiki	Spiky	1
Fred	Male	24	Left	Bouba	Round	1
Gaia	Female	1	Left	Bouba	Round	1
Gaia	Female	2	Right	Bouba	Spiky	0
Gaia	Female	3	Left	Kiki	Spiky	1
Gaia	Female	4	Right	Kiki	Round	0
Gaia	Female	5	Right	Bouba	Spiky	0
Gaia	Female	6	Left	Kiki	Spiky	1
Gaia	Female	7	Left	Bouba	Spiky	0
Gaia	Female	8	Right	Kiki	Round	0
Gaia	Female	9	Left	Kiki	Spiky	1
Gaia	Female	10	Right	Bouba	Round	1
Gaia	Female	11	Right	Kiki	Spiky	1
Gaia	Female	12	Left	Bouba	Round	1
Gaia	Female	13	Right	Bouba	Spiky	0
Gaia	Female	14	Left	Bouba	Spiky	0
Gaia	Female	15	Left	Kiki	Spiky	1
Gaia	Female	16	Right	Bouba	Round	1
Gaia	Female	17	Right	Kiki	Spiky	1
Gaia	Female	18	Left	Kiki	Round	0
Gaia	Female	19	Right	Bouba	Round	1
Gaia	Female	20	Right	Kiki	Spiky	1
Gaia	Female	21	Left	Bouba	Round	1
Gaia	Female	22	Left	Kiki	Spiky	1
Gaia	Female	23	Right	Kiki	Spiky	1
Gaia	Female	24	Left	Bouba	Round	1
Joku	Female	1	Left	Bouba	Round	1
Joku	Female	2	Right	Bouba	Spiky	0
Joku	Female	3	Left	Kiki	Spiky	1
Joku	Female	4	Right	Kiki	Spiky	1
Joku	Female	5	Right	Bouba	Round	1
Joku	Female	6	Left	Kiki	Spiky	1
Joku	Female	7	Left	Bouba	Round	1
Joku	Female	8	Right	Kiki	Spiky	1
Joku	Female	9	Left	Kiki	Spiky	1
Joku	Female	10	Right	Bouba	Spiky	0
Joku	Female	11	Right	Kiki	Spiky	1
Joku	Female	12	Left	Bouba	Round	1
Joku	Female	13	Right	Bouba	Round	1	Repeated trial. Monkey did not engage within 60s
Joku	Female	14	Left	Bouba	Round	1
Joku	Female	15	Left	Kiki	Spiky	1
Joku	Female	16	Right	Bouba	Round	1
Joku	Female	17	Right	Kiki	Spiky	1
Joku	Female	18	Left	Kiki	Round	0
Joku	Female	19	Right	Bouba	Round	1
Joku	Female	20	Right	Kiki	Round	0
Joku	Female	21	Left	Bouba	Round	1
Joku	Female	22	Left	Kiki	Spiky	1
Joku	Female	23	Right	Kiki	Spiky	1
Joku	Female	24	Left	Bouba	Spiky	0
Kong	Male	1	Right	Bouba	Round	1
Kong	Male	2	Left	Bouba	Spiky	0
Kong	Male	3	Right	Kiki	Spiky	1
Kong	Male	4	Right	Kiki	Round	0
Kong	Male	5	Left	Bouba	Round	1
Kong	Male	6	Right	Kiki	Spiky	1
Kong	Male	7	Right	Bouba	Spiky	0
Kong	Male	8	Right	Kiki	Spiky	1
Kong	Male	9	Left	Kiki	Round	0
Kong	Male	10	Right	Bouba	Round	1
Kong	Male	11	Right	Kiki	Round	0
Kong	Male	12	Left	Bouba	Round	1
Kong	Male	13	Right	Bouba	Round	1
Kong	Male	14	Left	Bouba	Spiky	0
Kong	Male	15	Left	Kiki	Spiky	1
Kong	Male	16	Right	Bouba	Round	1
Kong	Male	17	Right	Kiki	Round	0
Kong	Male	18	Left	Kiki	Spiky	1
Kong	Male	19	Right	Bouba	Round	1
Kong	Male	20	Right	Kiki	Round	0
Kong	Male	21	Left	Bouba	Spiky	0
Kong	Male	22	Left	Kiki	Spiky	1
Kong	Male	23	Right	Kiki	Round	0
Kong	Male	24	Left	Bouba	Round	1
Mario	Male	1	Left	Kiki	Spiky	1
Mario	Male	2	Right	Kiki	Spiky	1
Mario	Male	3	Left	Bouba	Spiky	0
Mario	Male	4	Right	Bouba	Spiky	0
Mario	Male	5	Right	Kiki	Spiky	1
Mario	Male	6	Left	Bouba	Round	1
Mario	Male	7	Left	Kiki	Spiky	1
Mario	Male	8	Right	Bouba	Spiky	0
Mario	Male	9	Left	Bouba	Round	1
Mario	Male	10	Right	Kiki	Spiky	1
Mario	Male	11	Right	Bouba	Spiky	0
Mario	Male	12	Left	Kiki	Round	0
Mario	Male	13	Right	Kiki	Spiky	1
Mario	Male	14	Left	Kiki	Spiky	1
Mario	Male	15	Left	Bouba	Round	1
Mario	Male	16	Right	Kiki	Round	0
Mario	Male	17	Right	Bouba	Round	1
Mario	Male	18	Left	Bouba	Spiky	0
Mario	Male	19	Right	Kiki	Spiky	1
Mario	Male	20	Right	Bouba	Spiky	0
Mario	Male	21	Left	Kiki	Spiky	1
Mario	Male	22	Left	Bouba	Round	1
Mario	Male	23	Right	Bouba	Round	1
Mario	Male	24	Left	Kiki	Round	0
Sasha	Female	1	Left	Bouba	Spiky	0
Sasha	Female	2	Right	Bouba	Round	1
Sasha	Female	3	Left	Kiki	Spiky	1
Sasha	Female	4	Right	Kiki	Round	0
Sasha	Female	5	Right	Bouba	Round	1
Sasha	Female	6	Left	Kiki	Spiky	1
Sasha	Female	7	Left	Bouba	Round	1
Sasha	Female	8	Right	Kiki	Round	0
Sasha	Female	9	Left	Kiki	Spiky	1
Sasha	Female	10	Right	Bouba	Spiky	0
Sasha	Female	11	Right	Kiki	Round	0
Sasha	Female	12	Left	Bouba	Round	1
Sasha	Female	13	Right	Bouba	Round	1
Sasha	Female	14	Left	Bouba	Round	1
Sasha	Female	15	Left	Kiki	Spiky	1
Sasha	Female	16	Right	Bouba	Round	1
Sasha	Female	17	Right	Kiki	Round	0
Sasha	Female	18	Left	Kiki	Spiky	1	Repeated trial. Monkey left after trial start (audio onset).
Sasha	Female	19	Right	Bouba	Round	1
Sasha	Female	20	Right	Kiki	Spiky	1
Sasha	Female	21	Left	Bouba	Round	1
Sasha	Female	22	Left	Kiki	Spiky	1
Sasha	Female	23	Right	Kiki	Round	0
Sasha	Female	24	Left	Bouba	Round	1
Shakira	Female	1	Left	Bouba	Round	1
Shakira	Female	2	Right	Bouba	Round	1
Shakira	Female	3	Right	Kiki	Spiky	1
Shakira	Female	4	Right	Kiki	Spiky	1
Shakira	Female	5	Right	Bouba	Spiky	0
Shakira	Female	6	Left	Kiki	Spiky	1
Shakira	Female	7	Left	Bouba	Spiky	0
Shakira	Female	8	Right	Kiki	Spiky	1
Shakira	Female	9	Left	Kiki	Round	0
Shakira	Female	10	Right	Bouba	Round	1
Shakira	Female	11	Right	Kiki	Spiky	1
Shakira	Female	12	Left	Bouba	Spiky	0
Shakira	Female	13	Right	Bouba	Spiky	0
Shakira	Female	14	Left	Bouba	Round	1
Shakira	Female	15	Left	Kiki	Spiky	1
Shakira	Female	16	Right	Bouba	Round	1
Shakira	Female	17	Right	Kiki	Spiky	1
Shakira	Female	18	Left	Kiki	Spiky	1
Shakira	Female	19	Right	Bouba	Round	1
Shakira	Female	20	Right	Kiki	Spiky	1
Shakira	Female	21	Left	Bouba	Round	1
Shakira	Female	22	Left	Kiki	Spiky	1
Shakira	Female	23	Right	Kiki	Spiky	1
Shakira	Female	24	Left	Bouba	Round	1
Shenaya	Female	1	Left	Kiki	Round	0
Shenaya	Female	2	Right	Kiki	Spiky	1
Shenaya	Female	3	Right	Bouba	Spiky	0
Shenaya	Female	4	Right	Bouba	Round	1
Shenaya	Female	5	Right	Kiki	Spiky	1
Shenaya	Female	6	Left	Kiki	Spiky	1
Shenaya	Female	7	Left	Kiki	Spiky	1
Shenaya	Female	8	Right	Bouba	Round	1	Repeated trial. Monkey left after trial start (audio onset).
Shenaya	Female	9	Left	Bouba	Spiky	0
Shenaya	Female	10	Right	Kiki	Spiky	1
Shenaya	Female	11	Right	Bouba	Round	1
Shenaya	Female	12	Left	Kiki	Round	0
Shenaya	Female	13	Right	Kiki	Spiky	1
Shenaya	Female	14	Left	Kiki	Spiky	1
Shenaya	Female	15	Left	Bouba	Round	1
Shenaya	Female	16	Right	Kiki	Round	0
Shenaya	Female	17	Right	Bouba	Round	1
Shenaya	Female	18	Left	Bouba	Spiky	0
Shenaya	Female	19	Right	Kiki	Spiky	1
Shenaya	Female	20	Right	Bouba	Round	1
Shenaya	Female	21	Left	Kiki	Round	0
Shenaya	Female	22	Left	Bouba	Spiky	0
Shenaya	Female	23	Right	Bouba	Round	1
Shenaya	Female	24	Left	Kiki	Spiky	1
Silu	Female	1	Right	Kiki	Spiky	1
Silu	Female	2	Right	Kiki	Spiky	1	Repeated trial. Monkey did not engage within 60s
Silu	Female	3	Left	Bouba	Round	1
Silu	Female	4	Right	Bouba	Spiky	0
Silu	Female	5	Right	Kiki	Round	0
Silu	Female	6	Left	Bouba	Spiky	0
Silu	Female	7	Left	Kiki	Spiky	1
Silu	Female	8	Right	Bouba	Spiky	0	Repeated trial. Monkey did not engage within 60s
Silu	Female	9	Left	Bouba	Round	1
Silu	Female	10	Left	Kiki	Spiky	1
Silu	Female	11	Right	Bouba	Round	1
Silu	Female	12	Right	Kiki	Spiky	1
Silu	Female	13	Right	Kiki	Round	0
Silu	Female	14	Left	Kiki	Spiky	1
Silu	Female	15	Left	Bouba	Round	1
Silu	Female	16	Right	Kiki	Spiky	1
Silu	Female	17	Right	Bouba	Spiky	0
Silu	Female	18	Left	Bouba	Round	1
Silu	Female	19	Right	Kiki	Round	0
Silu	Female	20	Right	Bouba	Round	1
Silu	Female	21	Left	Kiki	Spiky	1
Silu	Female	22	Left	Bouba	Round	1
Silu	Female	23	Right	Bouba	Spiky	0	Repeated trial. Monkey did not engage within 60s
Silu	Female	24	Left	Kiki	Spiky	1
